# *De novo* H3.3K27M-altered Diffuse Midline Glioma in human brainstem organoids to dissect GD2 CAR T cell function

**DOI:** 10.64898/2025.12.15.694282

**Authors:** Nils Bessler, Amber K.L. Wezenaar, Hendrikus C.R. Ariese, Celina Honhoff, Ellen J. Wehrens, Noëlle Dommann, Cristian Ruiz Moreno, Thijs van den Broek, Raphaël V.U. Collot, D.J. Kloosterman, Farid Keramati, Mieke Roosen, Sam de Blank, Esmée van Vliet, Mario Barrera Román, Lucrezia C.D.E. Gatti, Ali Ertürk, Jürgen Kuball, Zsolt Sebestyén, Marcel Kool, Sara Patrizi, Evelina Miele, Annette Künkele, Mariëtte E.G. Kranendonk, Annelisa M. Cornel, Stefan Nierkens, Christian Mayer, Hendrik G. Stunnenberg, Anna Alemany, Maria Alieva, Anne C. Rios

## Abstract

Diffuse midline glioma (DMG) is a rare yet highly aggressive paediatric cancer primarily arising in the pontine region of the brainstem, necessitating the development of scalable patient-representative models for treatment advance^1,2^. Here, we developed an FGF4-driven human brainstem organoid model, with high representation of pontine glial lineages. By genetically engineering *de novo* H3.3K27M-altered DMG, we show that this brainstem glial specification is essential for driving DMG tumorigenesis, resulting in tumours that recapitulate the infiltrative nature and molecular heterogeneity of patient samples. By performing prolonged GD2 CAR T cell treatment in this model, we could mirror variable treatment outcomes as observed in the clinic^3,4^ and demonstrate a high level of CAR T cell transcriptional heterogeneity. From these CAR T cell functional states, we could identify the most potent effector population and validated NCAM1 as a selection marker for their enrichment. In contrast, NCAM1^-^ cells were linked to a cellular stress response, previously associated to immunotherapy resistance^5^. Furthermore, incorporating the brain-resident myeloid compartment resulted in DMG-specific, largely immunosuppressive microglia subtypes^6^. These disease-representative microglia reduced GD2 CAR T cell treatment efficacy and we identified the functional profiles most susceptible to this microglia-dependent immune modulation. Thus, we present a scalable human DMG model with critical applications towards understanding CAR T cell functionality to aid therapy development for this detrimental disease.
