## Supplementary Table S2 for "*De novo* H3.3K27M-altered Diffuse Midline Glioma in human brainstem organoids to dissect GD2 CAR T cell function"

### Sheet: 2a.Metadata_Bulk_Seq
Sample ID	CellSource	Timepoint	Concentration	Treatment	Batch	RUNID	Sample preparation	n
BRO12-7	H9	d7	10 µM	Retinoic Acid	V12	ARI5927-13	Pooled	3
BRO13-7-1	H9	d7	10 µM	Retinoic Acid	V13	ARI5927-1	Single	1
BRO13-7-2	H9	d7	10 µM	Retinoic Acid	V13	ARI5927-2	Single	1
BRO13-7-3	H9	d7	10 µM	Retinoic Acid	V13	ARI5927-3	Single	1
BRO12-14	H9	d14	10 µM	Retinoic Acid	V12	ARI5927-14	Pooled	3
BRO13-14-1	H9	d14	10 µM	Retinoic Acid	V13	ARI5927-4	Single	1
BRO13-14-2	H9	d14	10 µM	Retinoic Acid	V13	ARI5927-5	Single	1
BRO13-14-3	H9	d14	10 µM	Retinoic Acid	V13	ARI5927-6	Single	1
d14-v18-RA	H9	d14	10 µM	Retinoic Acid	V18	ARI6293-4	Pooled	3
BRO12-21	H9	d21	10 µM	Retinoic Acid	V12	ARI5927-15	Pooled	3
BRO13-21-1	H9	d21	10 µM	Retinoic Acid	V13	ARI5927-7	Single	1
BRO13-21-2	H9	d21	10 µM	Retinoic Acid	V13	ARI5927-8	Single	1
BRO13-21-3	H9	d21	10 µM	Retinoic Acid	V13	ARI5927-9	Single	1
d21-v18-RA	H9	d21	10 µM	Retinoic Acid	V18	ARI6293-8	Pooled	3
BRO12-28	H9	d28	10 µM	Retinoic Acid	V12	ARI5927-16	Pooled	3
BRO13-28-1	H9	d28	10 µM	Retinoic Acid	V13	ARI5927-10	Single	1
BRO13-28-2	H9	d28	10 µM	Retinoic Acid	V13	ARI5927-11	Single	1
BRO13-28-3	H9	d28	10 µM	Retinoic Acid	V13	ARI5927-12	Single	1
d28-v18-RA	H9	d28	10 µM	Retinoic Acid	V18	ARI6293-12	Pooled	3
iPSC-d28-hind	iPSC	d28	10 µM	Retinoic Acid	V1	ARI6293-19	Pooled	3
d50-v12	H9	d50	10 µM	Retinoic Acid	V12	ARI6293-13	Pooled	3
d50-v13	H9	d50	10 µM	Retinoic Acid	V13	ARI6293-15	Pooled	3
d50-v14	H9	d50	10 µM	Retinoic Acid	V14	ARI6293-17	Pooled	3
d85-v12	H9	d85	10 µM	Retinoic Acid	V12	ARI6293-14	Pooled	3
d85-v13	H9	d85	10 µM	Retinoic Acid	V13	ARI6293-16	Pooled	3
d85-v14	H9	d85	10 µM	Retinoic Acid	V14	ARI6293-18	Pooled	3
FGF2-10-v44	H9	d21	10 ng	FGF2	V44	HON7775-4	Pooled	3
FGF2-10-v45	H9	d21	10 ng	FGF2	V45	HON7775-5	Pooled	3
FGF2-10-v46	H9	d21	10 ng	FGF2	V46	HON7775-6	Pooled	3
FGF2-20-v44	H9	d21	20 ng	FGF2	V44	HON7775-7	Pooled	3
FGF2-20-v45	H9	d21	20 ng	FGF2	V45	HON7775-8	Pooled	3
FGF2-20-v46	H9	d21	20 ng	FGF2	V46	HON7775-9	Pooled	3
FGF4-10-v44	H9	d21	10 ng	FGF4	V44	HON7775-13	Pooled	3
FGF4-10-v45	H9	d21	10 ng	FGF4	V45	HON7775-14	Pooled	3
FGF4-10-v46	H9	d21	10 ng	FGF4	V46	HON7775-15	Pooled	3
FGF4-20-v44	H9	d21	20 ng	FGF4	V44	HON7775-16	Pooled	3
FGF4-20-v45	H9	d21	20 ng	FGF4	V45	HON7775-17	Pooled	3
FGF4-20-v46	H9	d21	20 ng	FGF4	V46	HON7775-18	Pooled	3

### Sheet: 2b.Metadata_scSeq_healthy
Technology	Experimental conditions
	Experiment date	Age (days)	Cellsource (ID)	# of organoids	10X chemistry	Sequencer	min_nFeature_RNA	max_nFeature_RNA	min_percent.mito	max_percent.mito	min_nCount_RNA	max_nCount_RNA	N_cells_before	N_cells_after	Prop_kept
single cell	2022-04-01	5	hESC (H9)	24	3' v4	NovaSeq	782	6173	0	8	0	19371	8861	7942	0.9
single cell	2022-04-01	11	hESC (H9)	16	3' v4	NovaSeq	401	4943	0	12	0	16242	9503	8851	0.93
single cell	2022-04-01	14	hESC (H9)	10	3' v4	NovaSeq	400	7888	0	36	0	34432	6321	5699	0.9
single cell	2022-04-01	20	hESC (H9)	10	3' v4	NovaSeq	948	5211	0	6	0	13569	16356	14789	0.9
single cell	2022-04-01	30	hESC (H9)	7	3' v4	NovaSeq	400	8705	0	7	0	38138	7324	6785	0.93
single cell	2022-04-01	60	hESC (H9)	7	3' v4	NovaSeq	400	8378	0	6	0	33014	6945	6267	0.9
single cell	2022-04-01	90	hESC (H9)	5	3' v4	NovaSeq	400	9768	0	11	0	53992	3930	3661	0.93
single cell	2022-04-01	120	hESC (H9)	5	3' v4	NovaSeq	409	8653	0	7	0	37606	5198	4873	0.94

### Sheet: 2c.Metadata_scSeq_tumor
Technology	RunID	Experimental conditions						10X chemistry	Sequencer	HTO - ID	HTO - Sequence	min_nFeature_RNA	max_nFeature_RNA	min_percent.mito	max_percent.mito	min_nCount_RNA	max_nCount_RNA	N_cells_before	N_cells_after	Prop_kept	Comment
		Experiment date	Organoid Age (days)	Tumor Age (days)	Cellsource (ID)	Isolation	Tracer
single cell	T1.2	2022-04-01	71	60	hESC (H9)	Sorted Tumour (GFP)	TrackerSeq	3' v3.1	NovaSeq	A0256	GGTTGCCAGATGTCA	400	6117	0	18	0	22442	552	496	0.9
single cell	T1.2	2022-04-01	71	60	hESC (H9)	Sorted Tumour (GFP)	TrackerSeq	3' v3.1	NovaSeq	A0257	TGTCTTTCCTGCCAG	767	6628	0	21	0	27683	1689	1490	0.88
single cell	T1.2	2022-04-01	71	60	hESC (H9)	Sorted Tumour (GFP)	TrackerSeq	3' v3.1	NovaSeq	A0258	CTCCTCTGCAATTAC	423	6597	0	23	0	27383	647	586	0.91
single cell	T1.2	2022-04-01	71	60	hIPSC (c07)	Sorted Tumour (GFP)	TrackerSeq	3' v3.1	NovaSeq	A0260	ATTGACCCGCGTTAG	578	5926	0	20	0	22355	902	812	0.9
single cell	T1.2	2022-04-01	71	60	hIPSC (c07)	Sorted Tumour (GFP)	TrackerSeq	3' v3.1	NovaSeq	A0262	TAACGACCAGCCATA	400	6552	0	19	0	26661	38	32	0.84	Excluded for low numbers
single cell	T1.2	2022-04-01	71	60	hIPSC (c07)	Sorted Tumour (GFP)	TrackerSeq	3' v3.1	NovaSeq	A0264	CTGTATGTCCGATTG	942	5288	0	17	178	17295	262	230	0.88
single cell	T1.2	2022-04-01	71	60	hESC (H9)	Sorted Tumour (GFP)	TrackerSeq	3' v3.1	NovaSeq	A0251	GTCAACTCTTTAGCG	400	6631	0	21	0	24656	203	188	0.93
single cell	T1.2	2022-04-01	71	60	hIPSC (c07)	Sorted Tumour (GFP)	TrackerSeq	3' v3.1	NovaSeq	A0254	AGTAAGTTCAGCGTA	400	5951	0	20	0	26008	288	257	0.89
single cell	T1.3	2023-07-26	71	60	hESC (H1)	Sorted Tumour (GFP)	TrackerSeq	3' v3.1	NovaSeq	A0251	GTCAACTCTTTAGCG	507	6366	0	22	0	27992	1611	1459	0.91
single cell	T1.3	2023-07-26	71	60	hESC (H1)	Sorted Tumour (GFP)	TrackerSeq	3' v3.1	NovaSeq	A0252	TGATGGCCTATTGGG	1891	6425	0	17	2216	34345	1702	1554	0.91	Excluded for mesenchymal phenotype
single cell	T2.1	2022-06-08	131	120	hIPSC (c07)	Sorted Tumour (GFP)	NA	3' v3.1	NovaSeq	A0253	TTCCGCCTCTCTTTG	2356	5224	0	12	5566	19476	54	49	0.91	Excluded for low numbers
single cell	T2.1	2022-06-08	131	120	hIPSC (c07)	Sorted Tumour (GFP)	NA	3' v3.1	NovaSeq	A0255	AAGTATCGTTTCGCA	2122	4949	0	11	3192	16620	280	250	0.89
single cell	T2.1	2022-06-08	131	120	hIPSC (c07)	Sorted Tumour (GFP)	NA	3' v3.1	NovaSeq	A0257	TGTCTTTCCTGCCAG	2340	4884	0	12	3657	15773	500	452	0.9
single cell	T2.2	2022-06-08	131	120	hESC (H9)	Sorted Tumour (GFP)	NA	3' v3.1	NovaSeq	A0262	TAACGACCAGCCATA	1601	5849	0	19	2717	25606	1022	913	0.89
single cell	T2.2	2022-06-08	131	120	hESC (H9)	Sorted Tumour (GFP)	NA	3' v3.1	NovaSeq	A0254	AGTAAGTTCAGCGTA	560	5523	0	17	710	22617	232	207	0.89
single cell	T2.2	2022-06-08	131	120	hESC (H9)	Sorted Tumour (GFP)	NA	3' v3.1	NovaSeq	A0259	CAGTAGTCACGGTCA	1409	6256	0	21	3596	33616	150	133	0.89

### Sheet: 2d.Metadata_T-cell_Seq
Dataset		Condition		Sorting, Sequencing and Filtering													Other
Name	Engineered Construct	Experiment date	Treatment duration	10X chemistry	Sequencer	HTO - ID	HTO - Sequence	min_nFeature_RNA	max_nFeature_RNA	min_percent.mito	max_percent.mito	min_nCount_RNA	max_nCount_RNA	N_cells_before	N_cells_after	Prop_kept	Comment
T_Cell_1	Disialoganglioside 2, GD2	08.06.2022	14 days	3' v3.1	NovaSeq	A0251	GTCAACTCTTTAGCG	312	5234	0	14.985	345	22153	7391	5962	0.806657
T_Cell_2	Disialoganglioside 2, GD2	08.06.2022	14 days	3' v3.1	NovaSeq	A0256	GGTTGCCAGATGTCA	313	4132	0.033	14.726	354	13671	982	929	0.946029
T_Cell_3	Disialoganglioside 2, GD2	08.06.2022	14 days	3' v3.1	NovaSeq	A0258	CTCCTCTGCAATTAC	308	4940	0	14.972	342	17050	4074	3278	0.804615
T_Cell_4	Disialoganglioside 2, GD2	08.06.2022	14 days	3' v3.1	NovaSeq	A0259	CAGTAGTCACGGTCA	303	4130	0	14.984	374	20025	6334	5033	0.794601
T_Cell_5	Disialoganglioside 2, GD2	08.06.2022	35 days	3' v3.1	NovaSeq	A0260	ATTGACCCGCGTTAG	254	4294	0	14.987	285	14693	585	400	0.683761
T_Cell_6	Mock, No plasmid	08.06.2022	14 days	3' v3.1	NovaSeq	A0255	AAGTATCGTTTCGCA	-	-	-	-	-	-	-	-	-	Omitted due to low T-cell retrieval
T_Cell_7	Mock, No plasmid	08.06.2022	14 days	3' v3.1	NovaSeq	A0257	TGTCTTTCCTGCCAG	-	-	-	-	-	-	-	-	-	Omitted due to low T-cell retrieval
T_Cell_8	-	08.06.2022	14 days	3' v3.1	NovaSeq	A0253	AAGTATCGTTTCGCA	-	-	-	-	-	-	-	-	-	No T-cells
NCAM-; CTRL	Disialoganglioside 2, GD2; Mock Plasmid	30.10.2023	14 days	3' v3.1	NovaSeq	-	-	400	5686	0	22	0	19511	1250	1128	0.9
NCAM+	Disialoganglioside 2, GD2	30.10.2023	14 days	3' v3.1	NovaSeq	-	-	640	5407	0	21	0	20369	5069	4559	0.91
NCAM+	Disialoganglioside 2, GD2	11.06.2024	14 days	3' v3.1	NovaSeq	NA	NA	428	4023	0	12	506	9747	3540	3207	0.91
NCAM-; CTRL	Disialoganglioside 2, GD2; Mock Plasmid	11.06.2024	14 days	3' v3.1	NovaSeq	NA	NA	404	4521	0	11	501	12328	2282	2097	0.92

### Sheet: 2e. Metadata_SortSeq
Library	Celltype	Cellsource	Sorted cells	Recovered wells	Percentage recovered	Total genes	Median percent mito
PMC-AW-s006	Microglia from BrO	H1	384	176	0.46	17555	11.51
PMC-AW-s007	Microglia from DMGO	H1	384	122	0.32	15773	9.51
PMC-AW-s008	CAR from DMGO	PBMC	384	347	0.9	20587	6.6
PMC-AW-s010	CAR from DMGO with microglia	PBMC	384	321	0.84	20708	5.41
PMC-AW-s012	Unexposed CAR	PBMC	384	370	0.96	18483	6.47
PMC-AW-s014	Unexposed PMP	H1	384	285	0.74	17256	10.06
PMC-AW-s021	Microglia from BrO	H1	384	347	0.81	17698	11.21
PMC-AW-s022	Microglia from DMGO	H1	384	288	0.75	17672	10.06
PMC-AW-s023	CAR from DMGO	PBMC	384	322	0.84	17077	6.64
PMC-AW-s025	CAR from DMGO with microglia	PBMC	384	253	0.66	18054	6.91
PMC-AW-s026	Microglia from DMGO with CAR	H1	384	86	0.22	14256	7.61
PMC-AW-s031	Unexposed CAR	PBMC	384	373	0.97	17482	6
PMC-AW-s033	Unexposed PMP	H1	384	25	0.07	10731	11.28
