## Supplementary Table S5 for "*De novo* H3.3K27M-altered Diffuse Midline Glioma in human brainstem organoids to dissect GD2 CAR T cell function"

### Sheet: 5a.cNMF_gene_programs
#	cNMF_program_1	cNMF_program_2	cNMF_program_3	cNMF_program_4	cNMF_program_5	cNMF_program_6	cNMF_program_7	cNMF_program_8
1	MAPT	RBP1	S100B	DNAJB9	TPM2	C5orf49	NUSAP1	IFIT3
2	RTN1	TUBB3	NPY1R	HERPUD1	VIM	CFAP126	HMGB2	GBP1
3	DPYSL2	CRABP1	RHOBTB3	VEGFA	S100A16	RSPH1	CENPF	IFIT2
4	UCHL1	TMSB4X	ID3	DDIT4	LIMS1	PLTP	TPX2	IFIH1
5	LY6H	TOX3	LAPTM4B	STC2	ANXA2	PIFO	MKI67	WARS
6	STMN2	SOX11	FAM210B	CHAC1	COL4A1	AK1	TOP2A	CXCL11
7	BASP1	H3F3A	SOX2-OT	DNAJC3	OCIAD2	CETN2	NUF2	IDO1
8	PKIA	SOX4	SPRY1	EIF2S2	S100A10	KIF9	PRC1	IFIT1
9	SNAP25	IGFBPL1	PLAT	XBP1	TAGLN	TCTEX1D1	DLGAP5	ISG15
10	CHD5	KLHL35	GPM6B	SESN2	PDLIM4	C9orf116	GTSE1	ISG20
11	GNAO1	PTMA	SOX9	MTHFD2	HOPX	ZMYND10	NDC80	DDX58
12	CDKN2D	NHLH1	NPY5R	DDIT3	DCBLD2	SLC1A3	CENPE	RSAD2
13	CELF4	NKAIN4	C21orf62	SLC3A2	MYL9	C9orf24	CDKN3	OAS1
14	NRXN2	CHRNA3	IGFBP5	GARS	LDHA	ROPN1L	UBE2C	MX2
15	BEX2	RND3	HES5	PSAT1	COL4A2	FOXJ1	CCNB2	TNFSF10
16	FGF13	MLLT11	SOX2	TRIB3	EZR	PPIL6	CCNB1	MX1
17	NSG2	FNDC5	GNAI2	EIF5	CD44	CCDC146	PTTG1	LAP3
18	INA	TCF4	BANCR	HSPA5	EMP1	WLS	SMC4	IFI35
19	CALM2	STMN1	RAMP3	BTG1	CD63	CFAP52	KIF23	TAP1
20	VAMP2	ST18	ITPRID2	HSPA9	PRSS23	SPAG6	H2AFZ	MT2A
21	YWHAH	INSM1	NES	YARS	TNFRSF12A	MORN5	KIF4A	CD274
22	PAK3	PPP1R14A	IL6ST	ANKRD11	SMS	CFAP298	PBK	IL15RA
23	REEP1	EPB41	RPH3A	ATF3	PMP22	RSPH4A	ASPM	CXCL10
24	NAP1L3	P2RX3	POLR2L	ARMCX3	ANXA5	CCDC39	BUB1	SOCS1
25	SV2A	TUBB2B	SH3BP4	EIF4EBP1	ANXA1	MNS1	HMMR	OASL
26	PGM2L1	TAGLN3	THY1	CEBPB	PLP2	FAM183A	CKS1B	PLSCR1
27	RAC3	JPT1	FBN2	SUCO	FABP7	LRRIQ1	BIRC5	XAF1
28	TSPYL4	DPYSL4	FABP5	P4HA1	PFN1	NTN1	CCNA2	OAS2
29	NSG1	NHLH2	CYTL1	SHMT2	S100A11	MLF1	NEK2	TNFSF13B
30	SEZ6L2	PCBP4	TTYH1	TARS	PMEPA1	ARMC3	CKS2	AIM2
31	GNAL	DCX	EIF4A1	NFIL3	SH3BGRL3	FAM81B	UBE2T	SOCS3
32	VSNL1	BCL7A	ETS1	ATF5	PRDX4	DRC1	HMGN2	GBP2
33	OLFM1	NEUROD4	RPS27L	KDM3A	MRPS6	CYBA	UBE2S	SAMD9
34	RAB3A	NKAIN1	RPS15	HK2	ENO1	WDR63	KIF14	IFITM1
35	TTC9B	MMADHC	RPS19	HSP90B1	CCL2	LRRC23	CDC20	GBP4
36	EDIL3	EBF1	SPRY2	TMF1	S100A13	LRRC46	KIF11	BATF3
37	KIFAP3	HOXB9	RPS2	XPOT	MYL12A	MORN2	SGO1	EPSTI1
38	NEFL	SCG3	BCAR3	RSRC2	PKM	TMEM47	H2AFX	IFI30
39	ELAVL4	GABARAP	RPS6	CEBPG	TGFBI	C1orf194	SGO2	SAMD9L
40	BEX3	SNN	RPL36	MANF	A2M	ECRG4	HMGB1	APOL1
41	CAMK2B	SHD	POLR2F	SELENOS	PDLIM7	CCDC65	KIF20A	IRF7
42	RAB9B	THSD7A	COTL1	JUN	CNN3	EVA1C	KIF20B	HLA-E
43	MAP1B	DDAH2	C1orf61	SELENOK	RHOC	EFCAB1	PIMREG	IRF1
44	SCN3B	SCRT2	GSTP1	NDRG1	GNG11	TPPP3	CEP55	GBP3
45	GAP43	NPPA	PTPRZ1	GOLGA4	TMEM158	LRRC6	MAD2L1	SP110
46	CALY	GLRX	PPIA	TSPYL2	WWTR1	ENKUR	KNL1	ETV7
47	ANK3	KLHDC8A	RPL35	PHGDH	PPP1R14B	SPEF1	CENPA	PLAAT4
48	YWHAG	TUBB	C1QTNF6	CARS	CDCP1	MLLT1	TTK	RNF213
49	TMEM35A	CNTN2	ACKR3	IARS	LGALS1	TMEM190	KIFC1	CASP1
50	KIDINS220	RGMB	NME1	SSR3	TNC	GALNT3	CDCA3	SIX1
51	FGF12	GPC2	SUB1	CBX4	GFPT2	CAPS	CDCA2	RTP4
52	PRKAR2B	SHF	RUNX1	DNAJC3-DT	C4orf3	TEKT1	TUBA1B	PSME2
53	SLC17A6	IER2	RPS27	PGM3	TPI1	DNAH9	PLK1	USP18
54	NTM	MARCKSL1	AIF1L	SEL1L	UPP1	HES1	BUB1B	GBP5
55	AP2B1	DBN1	RPS18	AARS	CNMD	CFAP53	MIS18BP1	CMPK2
56	GPM6A	CDK6	EEF1A1	HSPH1	CLIC1	NEK11	KIF2C	SAT1
57	JPH4	SINHCAF	NOTCH1	ARF4	MYL6	LIX1	TACC3	CEBPD
58	FXYD6	DACH1	RPL10A	ATF4	EMP3	CFAP45	CKAP2	SECTM1
59	PPP2R2B	UNCX	RPL7A	CDK2AP2	ITGA3	AQP1	AURKA	PSMB9
60	PCSK1N	H3F3B	ETV1	BNIP3L	TPST2	SPON1	CDK1	APOL2
61	GRIN2B	CD24	SLCO3A1	GFPT1	TGFB1I1	DYDC2	ECT2	TIMP1
62	NREP	HOXB8	IFI16	ANKRD37	OAF	EFNB3	NCAPG	RDH10
63	NRXN1	ADGRG1	RPS28	SEC63	CAV1	C11orf88	KPNA2	TRIM38
64	MAP1LC3A	RPS11	PRDX1	SERP1	SRI	SPAG1	CENPU	RUNX3
65	GNAQ	SRP14	RPL29	TRA2B	MYH9	TCTN1	CKAP2L	MT1M
66	BHLHE22	DRAXIN	QKI	EIF1B	TPM4	CFAP221	SHCBP1	HERC5
67	NOVA1	MEX3A	FABP7	NARS	TFPI2	DNALI1	SKA3	VCAM1
68	DNM3	ARL4D	LINC01173	NFE2L2	GAPDH	AEBP1	ARL6IP1	PML
69	ELAVL2	PRDX2	DACT2	CANX	IGFBP2	IQCG	RRM2	IFITM2
70	TMOD2	MAP4K4	PLP1	PPP1R15A	ARPC1B	PDLIM3	KIF15	IFITM3
71	CNTNAP2	CRMP1	RPSA	RBM39	SRPX	CFAP77	NUCKS1	SPOCD1
72	SCG5	MIDN	MAML2	SARS	LMNA	KCNN3	CENPW	STOM
73	YWHAB	CXXC5	CP	SLC38A1	CAVIN1	RIBC2	TYMS	C5orf56
74	PLPPR1	ZNF536	RPL37	COPB1	NT5E	CAPSL	SPC25	GSDMD
75	C1QTNF4	NEUROD1	CD81	SIAH2	FABP5	CEP126	PRR11	LY6E
76	TSPAN13	ROBO3	TRH	SDF2L1	VCL	WDR38	ANP32E	BATF2
77	PRKACB	DLL3	TMA7	RAB39B	SERPINE1	MAP3K19	DEPDC1B	IGFBP3
78	PPFIA2	TCF12	TBX2-AS1	TMED2	F3	CASC1	MXD3	HAPLN3
79	PRMT2	NAV1	RDX	CCPG1	PGAM1	TPM1	ZWINT	PMAIP1
80	PAFAH1B3	TMEM161B-AS1	RPS9	GPI	RNF19A	TUBB4B	FOXM1	GCH1
81	TCEAL2	KHDRBS1	RPL23	LARP1B	C6orf141	DYNLL1	DEPDC1	SPHK1
82	PCLO	BTBD17	HNRNPC	PJA2	ANXA3	CALM1	AURKB	ASPHD2
83	SYT4	EBF3	RPS26	EPRS	ADAM9	SULF1	PCLAF	CD38
84	YWHAZ	AC010642.2	RPL7	TAF1D	TSPO	RFX4	TUBB4B	THEMIS2
85	PEBP1	NNAT	AL138720.1	RLF	LGALS3	FAM92B	TUBA1C	CARD16
86	DSTN	SMIM18	TP53I3	GNL3	RGS16	FBLN5	H2AFV	APOBEC3G
87	C4orf48	C14orf132	VCAN	SRSF11	HMGA1	CRIP1	FAM83D	SHFL
88	GRIA2	CBFA2T2	RPL17	GOLGB1	RCAN1	DCDC2	DEK	PSMA2
89	PREPL	DCC	CDK4	SLC2A3	LPP	ADCY2	KIF18A	NAMPT
90	RBFOX2	APOL4	APEX1	IRF2BP2	MIF	LLGL2	HMGB3	IL18BP
91	RUNX1T1	AFAP1	UBL3	PGK1	RPL22L1	IQCD	LMNB1	PARP12
92	AKAP9	HDAC2	KCNQ2	ARF1	SVIL	NPHP1	DBF4	NMI
93	CCDC184	NREP	RPL23A	CHORDC1	CFI	DTHD1	CCDC34	SERPING1
94	CCNI	STMN4	TIMM8B	TRAM1	COL5A2	C8orf34	SPAG5	CBR3
95	ATP6V0C	RPAIN	RPL18A	DNAJB11	CALD1	SMIM5	GAS2L3	CASP4
96	MYT1L	UBE2E3	LMCD1	CHD2	PTHLH	CFAP54	CENPK	GLUL
97	DNAJB6	MYT1	NME2	HM13	FHL2	C9orf135	RACGAP1	SERTAD1
98	PAK5	CSNK1E	IDH1	HYOU1	CD151	GNG12	KNSTRN	ABCA1
99	DNM1	SPON2	BAX	RSL24D1	TXNDC17	CHRDL1	HIST1H1B	L3HYPDH
100	SCN2A	TMEM176A	RPL11	SETD5	AXL	IQGAP2	HIST1H1D	TAP2
101	DCX	IER5L	HSPE1	UBE2B	SLC5A3	NSMF	ESCO2	LGMN
102	SEPTIN3	TSPAN5	RACK1	SLC7A11	DDT	PPP1R42	NCAPH	IL4R
103	NCS1	EBF2	RPL6	TXNIP	TUBA1C	CCDC173	TRIM59	VGF
104	SH3BP5	TUBA1A	CCND1	SLC25A36	ECI2	NUDC	NCAPD2	APOL6
105	CAMK2N1	GNG3	RPL37A	SNHG12	TPBG	C17orf97	RTKN2	TGM2
106	NELL2	RPL34	ATP5MC2	BNIP3	GPM6B	C12orf75	POC1A	CD68
107	DOK6	ELAVL3	GAS7	LMAN1	RRAS	LUM	ARHGAP11A	IFI44L
108	STXBP1	UMODL1	CCDC102B	BET1	METTL7B	CCDC153	ANLN	ARID5A
109	ATP1B1	RCN2	RPL41	SLC16A3	BACE2	RFX2	MYBL2	PLAUR
110	SYT1	EPS8L1	CD74	EIF1	PGK1	NTRK2	CDCA5	LIMA1
111	RFK	MARCKS	RPS5	BRD2	NES	YBX3	KIF22	ANXA2R
112	SYN1	SPOCK2	SLIRP	SLC7A1	STAT1	FHAD1	OIP5	C1R
113	BEX1	TMSB15A	EFNA1	ERLEC1	MYOF	FAM216B	CDKN2C	CTSS
114	KIF21B	UQCRB	SMS	RNMT	CAV2	MAK	MND1	ZFP36L2
115	MLLT3	NDUFB8	RPS14	SLC7A5	GNG5	LRRC34	ORC6	TRIM22
116	PCDH17	TERF2IP	FXYD5	ENO2	PHLDB2	BAIAP3	SKA1	OAS3
117	XKR4	RCOR2	RPL12	NANS	POLD4	CD9	CENPN	CITED1
118	NCAM1	SUMO2	A2M	SLC38A2	CD99	TTC29	CCDC18	ITK
119	RAB3C	RPS4X	SNRPE	H1F0	GLIPR1	CCDC69	CENPH	PSMB8
120	VAT1L	MIR99AHG	CLU	MCFD2	IFI44L	ITM2C	SMC2	SP100
121	RGS17	PRKX	RPS7	SPTY2D1	IGFBP5	TOGARAM2	DTYMK	OPTN
122	CDK5R2	WDFY3-AS2	HS6ST1	CEP57	SDC4	SPEF2	GMNN	UBE2L6
123	DNAJA1	HOXB6	RPL32	MXI1	KRT18	FAM166B	NUDT1	ZNFX1
124	ANK2	FAM110A	RPS17	PNPLA8	ITGB1	UBXN11	NASP	BST2
125	SNCA	ID2	MYO10	PDIA4	GJB2	RGMA	RANBP1	TMEM140
126	TMEM14A	FRMD4A	RPS25	DNAJC25	MDK	RXRG	ATAD2	DYNLT1
127	CXADR	VXN	RPL39	EGLN3	ACTN1	PSAP	CDCA8	HAS2
128	SLC8A1	DANCR	RPL35A	TCEA1	SYNJ2	PFDN5	TROAP	AC061992.2
129	ATP1A3	PROX1	RPL8	EPB41L4A-AS1	GYPC	LINC02838	RAD51AP1	DES
130	TUBB2A	STMN2	RPS16	WDR45B	HS3ST3A1	C6orf118	MYBL1	PARP14
131	ACOT7	CRYBG3	PREX1	KDELR2	PDLIM1	C1orf189	PARPBP	NT5C3A
132	ANKRD12	GDAP1L1	RPS10	SRP54	HTRA1	IFT22	TMPO	CD47
133	GNAS	NEUROD6	RHOJ	ZNF292	SPARC	HYDIN	NEIL3	STX11
134	ATP9A	NCAN	CKB	SRP19	MSN	DAW1	PHF19	NEXN
135	HDGFL3	MAP2	RPL19	BHLHE40	ARHGAP29	PERP	CENPM	CTSL
136	CNRIP1	ATP5MG	ANXA6	PFKFB3	PRDX6	YAP1	MELK	FAM43A
137	SNCG	AGO1	CFI	LARP6	FAM162A	SPARC	FBXO5	CFB
138	GABRA2	NFIX	RPL13	FUT11	COL6A2	COLEC12	HJURP	NUB1
139	KLC1	ZNF462	RPL21	ACBD3	FAM114A1	CYSTM1	STIL	LGALS3BP
140	LRRTM4	COX7C	IL7R	ADM	BNIP3	LRTOMT	SPC24	BTC
141	PEG10	TSPAN18	RPL38	SRPRA	B2M	RPL38	HIST1H3G	PDPN
142	XPR1	NOVA2	CLRN1	DDX21	PIPOX	LINC01513	MZT1	STAT1
143	HOXC8	HOXB-AS3	CDK6	ERO1B	GTF3C6	C10orf105	E2F1	KIAA0040
144	C11orf87	NEUROD2	PLEKHS1	DNAJC12	CA2	SOD1	CIP2A	CSAG1
145	MORF4L1	SSTR2	CDC42EP1	ARFGAP3	IL11	EFCAB10	CLSPN	PPA1
146	TSPAN7	GALNT14	CNPY2	THAP5	TGM2	PRR29	ASF1B	SPP1
147	FRRS1L	EIF4A2	RPL28	UFM1	RPL12	DYNLRB2	NMU	B2M
148	SYT13	SMAD9	NRGN	SSR1	RBPMS	STK33	HIST1H4C	GSTO1
149	MPPED2	TTC3	ST8SIA5	SNHG1	MGST1	TMEM232	RRM1	IFI6
150	GABRB3	AC004540.2	DPY19L1	SMAD1	GLIPR2	RPGR	DHFR	PNPT1

### Sheet: 5b.Braun et al. signatures
hindbrain-pons_oligo	midbrain_oligo	forebrain_oligo
BCAS1	BCAS1	BCAS1
APOD	APOD	APOD
OLIG1	OLIG1	OLIG1
PDGFRA	PDGFRA	PDGFRA
SOX10	SOX10	SOX10
S100B	S100B	S100B
KLRC2	KLRC2	KLRC2
AL353784.1	AL353784.1	AL353784.1
COL20A1	COL20A1	COL20A1
PMP2	PMP2	PMP2
CRABP1	AGMO	AGMO
AC007402.1	AL391832.4	AL391832.4
MFNG	CLEC14A	CLEC14A
EGFR	NELL1	NELL1
BEST3	IQCM	IQCM
IFITM10	AL591686.2	AL591686.2
WFDC1	SSTR1	SSTR1
VIPR2	AC008056.1	AC008056.1
MYO5C	LINC01201	LINC01201
AC002069.2	GPC5	GPC5
HOXA-AS2	EN1	H2AC20
HOXC4	MTND4P12	H1-5
HAGLR	GATA3	CENPE
HOXB7	MKX	AC091057.1
AC023794.3	OTX2-AS1	KIF18B
HOXB2	OTX1	KIF14
HOXA3	PGM5	CDC25C
HOXD3	LINC00499	BUB1B
HOXB-AS1	LINC02046	HJURP
SNCG	DBX2	IQGAP3
