## Supplementary Table S1 for "*De novo* H3.3K27M-altered Diffuse Midline Glioma in human brainstem organoids to dissect GD2 CAR T cell function"

### Sheet: 1a_Organoids_used
Organoid #	Figure #	Batch #	Source	Protocol	Organoid Age	Tumour Age (weeks)	# of Organoids	Data Type	Electroporation Plasmids
BrO1-BrO3	Figure 1b	v44	H9	BrO	3 weeks		3	Bulk RNA-seq, FGF2 10 ng, Pooled
BrO4-BrO6	Figure 1b	v44	H9	BrO	3 weeks		3	Bulk RNA-seq, FGF2 20 ng, Pooled
BrO7-BrO9	Figure 1b	v44	H9	BrO	3 weeks		3	Bulk RNA-seq, FGF4 10 ng, Pooled
BrO10-BrO12	Figure 1b	v44	H9	BrO	3 weeks		3	Bulk RNA-seq, FGF4 20 ng, Pooled
BrO13-BrO15	Figure 1b	v45	H9	BrO	3 weeks		3	Bulk RNA-seq, FGF2 10 ng, Pooled
BrO16-BrO18	Figure 1b	v45	H9	BrO	3 weeks		3	Bulk RNA-seq, FGF2 20 ng, Pooled
BrO19-BrO21	Figure 1b	v45	H9	BrO	3 weeks		3	Bulk RNA-seq, FGF4 10 ng, Pooled
BrO22-BrO24	Figure 1b	v45	H9	BrO	3 weeks		3	Bulk RNA-seq, FGF4 20 ng, Pooled
BrO25-BrO27	Figure 1b	v46	H1	BrO	3 weeks		3	Bulk RNA-seq, FGF2 10 ng, Pooled
BrO28-BrO30	Figure 1b	v46	H1	BrO	3 weeks		3	Bulk RNA-seq, FGF2 20 ng, Pooled
BrO31-BrO33	Figure 1b	v46	H1	BrO	3 weeks		3	Bulk RNA-seq, FGF4 10 ng, Pooled
BrO34-BrO36	Figure 1b	v46	H1	BrO	3 weeks		3	Bulk RNA-seq, FGF4 20 ng, Pooled
BrO37	Figure 1c	v22	H9	BrO	3 weeks		1	Imaging, SOX2, HOXB1
BrO38-BrO40	Figure 1d	v12	H9	BrO	4 weeks		3	Bulk RNA-seq, FGF4 10 ng, Pooled
BrO41-BrO43	Figure 1d	v13	H9	BrO	4 weeks		3	Bulk RNA-seq, FGF4 10 ng, Single
BrO44-BrO46	Figure 1d	v18	H9	BrO	4 weeks		3	Bulk RNA-seq, FGF4 10 ng, Pooled
BrO47-BrO70	Figure 1e-j, Extended Data Figure 2a-g, Extended Data Figure 3a-d, g-k	v86	H9	BrO	5 days		24	scRNA seq, Pooled
BrO71-BrO86	Figure 1e-j, Extended Data Figure 2a-g, Extended Data Figure 3a-d, g-k	v86	H9	BrO	11 days		16	scRNA seq, Pooled
BrO87-BrO96	Figure 1e-j, Extended Data Figure 2a-g, Extended Data Figure 3a-d, g-k	v86	H9	BrO	14 days		10	scRNA seq, Pooled
BrO97-BrO106	Figure 1e-j, Extended Data Figure 2a-g, Extended Data Figure 3a-d, g-k	v86	H9	BrO	20 days		10	scRNA seq, Pooled
BrO107-BrO113	Figure 1e-j, Extended Data Figure 2a-g, Extended Data Figure 3a-d, g-k	v85	H9	BrO	30 days		7	scRNA seq, Pooled
BrO114-BrO120	Figure 1e-j, Extended Data Figure 2a-g, Extended Data Figure 3a-d, g-k	v82	H9	BrO	60 days		7	scRNA seq, Pooled
BrO121-BrO125	Figure 1e-j, Extended Data Figure 2a-g, Extended Data Figure 3a-d, g-k	v79	H9	BrO	90 days		5	scRNA seq, Pooled
BrO126-BrO130	Figure 1e-j, Extended Data Figure 2a-g, Extended Data Figure 3a-d, g-k	v78	H9	BrO	120 days		5	scRNA seq, Pooled
BrO131-BrO136	Extended Data Figure 1a	v1, v2, v3	iPSC	BrO	2, 5, 7, 11, 14, 21 days		6	Imaging, Brightfield
BrO137-BrO151	Extended Data Figure 1a	v90	H9	BrO	60 days		15	Imaging, Brightfield
BrO152-BrO154	Extended Data Figure 1c-e	v12	H9	BrO	2 weeks		3	Bulk RNA-seq, Pooled
BrO155-BrO157	Extended Data Figure 1c-e	v13	H9	BrO	2 weeks		3	Bulk RNA-seq, Single
BrO158-BrO160	Extended Data Figure 1c-e	v18	H9	BrO	2 weeks		3	Bulk RNA-seq, Pooled
BrO161-BrO163	Extended Data Figure 1c-e	v12	H9	BrO	3 weeks		3	Bulk RNA-seq, Pooled
BrO164-BrO166	Extended Data Figure 1c-e	v13	H9	BrO	3 weeks		3	Bulk RNA-seq, Single
BrO167-BrO169	Extended Data Figure 1c-e	v18	H9	BrO	3 weeks		3	Bulk RNA-seq, Pooled
BrO170-BrO172	Extended Data Figure 1c-e	v12	H9	BrO	4 weeks		3	Bulk RNA-seq, Pooled
BrO173-BrO175	Extended Data Figure 1c-e	v13	H9	BrO	4 weeks		3	Bulk RNA-seq, Single
BrO176-BrO178	Extended Data Figure 1c-e	v18	H9	BrO	4 weeks		3	Bulk RNA-seq, Pooled
BrO179-BrO181	Extended Data Figure 1c-e	v12	H9	BrO	8 weeks		3	Bulk RNA-seq, Pooled
BrO182-BrO184	Extended Data Figure 1c-e	v13	H9	BrO	8 weeks		3	Bulk RNA-seq, Pooled
BrO185-BrO187	Extended Data Figure 1c-e	v14	H9	BrO	8 weeks		3	Bulk RNA-seq, Pooled
BrO188-BrO190	Extended Data Figure 1c-e	v12	H9	BrO	12 weeks		3	Bulk RNA-seq, Pooled
BrO191-BrO193	Extended Data Figure 1c-e	v13	H9	BrO	12 weeks		3	Bulk RNA-seq, Pooled
BrO194-BrO196	Extended Data Figure 1c-e	v14	H9	BrO	12 weeks		3	Bulk RNA-seq, Pooled
BrO197-BrO199	Extended Data Figure 1e	v12	H9	BrO	1 week		3	Bulk RNA-seq, Pooled
BrO200-BrO202	Extended Data Figure 1e	v13	H9	BrO	1 week		3	Bulk RNA-seq, Single
BrO203-BrO205	Extended Data Figure 1e	v1	iPSC	BrO	4 weeks		3	Bulk RNA-seq, Pooled
BrO206	Extended Data Figure 3e	v14	H9	BrO	16 weeks		1	Imaging, TUBB3, TPH2
BrO207, BrO208	Extended Data Figure 3f	v36	iPSC	BrO	16 weeks		2	Imaging, AQP4, GFAP, OLIG2
DMGO1	Figure 2a	v22	H9	DMGO	18 weeks	16 weeks	1	Imaging, Brightfield	pCAGPbase, PBCAG_DNp53_IRES_luciferase, PBCAG_PDGFRA-D842V_IRES_eGFP, PBCAG_H3K27M_eGFP
DMGO2-DMGO4	Figure 2b-d	v87, v92	H9	DMGO	6 weeks	4 weeks	3	Imaging, GFP, H3K27M, p53, PDGFRA	pCAGPbase, PBCAG_DNp53_IRES_luciferase, PBCAG_PDGFRA-D842V_IRES_eGFP, PBCAG_H3K27M_eGFP
DMGO5-DMGO7	Figure 2d-i, Extended Data Figure 6a-f	v62	H9	DMGO	18 weeks	16 weeks	3	scRNA-seq, Single	pCAGPbase, PBCAG_DNp53_IRES_luciferase, PBCAG_PDGFRA-D842V_IRES_eGFP, PBCAG_H3K27M_eGFP
DMGO8-DMGO10	Figure 2d-i, Extended Data Figure 6a-f	v29, v30	iPSC	DMGO	18 weeks	16 weeks	3	scRNA-seq, Single	pCAGPbase, PBCAG_DNp53_IRES_luciferase, PBCAG_PDGFRA-D842V_IRES_eGFP, Ssi-Cre
DMGO11-DMGO13	Figure 2d-l, Extended Data Figure 6a-f, Extended Data Figure 7b-m	v29, v30	iPSC	DMGO	10 weeks	8 weeks	3	scRNA-seq, Barcoded, Single	pCAGPbase, PBCAG_DNp53_IRES_luciferase, PBCAG_PDGFRA-D842V_IRES_eGFP, Ssi-Cre, TrackerSeq
DMGO14-DMGO16	Figure 2d-l, Extended Data Figure 6a-f, Extended Data Figure 7b-m	v29, v30	H9	DMGO	10 weeks	8 weeks	3	scRNA-seq, Barcoded, Single	pCAGPbase, PBCAG_DNp53_IRES_luciferase, PBCAG_PDGFRA-D842V_IRES_eGFP, PBCAG_H3K27M_eGFP, TrackerSeq
BrO209	Figure 2d-l, Extended Data Figure 6a-f, Extended Data Figure 7b-m	v29	H9	BrO	10 weeks	8 weeks	1	scRNA-seq, Barcoded, Single	pCAGPbase, PB_Venus, TrackerSeq
BrO210	Figure 2d-l, Extended Data Figure 6a-f, Extended Data Figure 7b-m	v30	iPSC	BrO	10 weeks	8 weeks	1	scRNA-seq, Barcoded, Single	pCAGPbase, PB_Venus, TrackerSeq
DMGO17, DMGO18	Figure 2d-l, Extended Data Figure 6a-f, Extended Data Figure 7b-m	v65	H1	DMGO	10 weeks	8 weeks	2	scRNA-seq, Barcoded, Single	pCAGPbase, PBCAG_DNp53_IRES_luciferase, PBCAG_PDGFRA-D842V_IRES_eGFP, PBCAG_H3K27M_eGFP, TrackerSeq
DMGO19-DMGO53	Extended Data Figure 4a, e	v8, v12, v13, v14, v20, v21, v22, v25, v28	H9, iPSC	DMGO	6 weeks	4 weeks	35	Electroporated at day 11, Imaging, Brightfield	pCAGPbase, PBCAG_DNp53_IRES_luciferase, PBCAG_PDGFRA-D842V_IRES_eGFP, PBCAG_H3K27M_eGFP or Ssi-Cre
UG1-UG34	Extended Data Figure 4e-g	v1, v2, v3	H9, iPSC	Unguided	6 weeks	4 weeks	35	Electroporated at day 11, Imaging, Brightfield	pCAGPbase, PBCAG_DNp53_IRES_luciferase, PBCAG_PDGFRA-D842V_IRES_eGFP, PBCAG_H3K27M_eGFP or Ssi-Cre
DMGO54-DMGO81	Extended Data Figure 4a	v12, v13, v14, v20, v21, v22, v25	H9	DMGO	6 weeks	4 weeks	28	Electroporated at day 14, Imaging, Brightfield	pCAGPbase, PBCAG_DNp53_IRES_luciferase, PBCAG_PDGFRA-D842V_IRES_eGFP, PBCAG_H3K27M_eGFP
DMGO82-DMGO111	Extended Data Figure 4a	v12, v13, v14, v20, v21, v22, v25	H9	DMGO	6 weeks	4 weeks	30	Electroporated at day 17, Imaging, Brightfield	pCAGPbase, PBCAG_DNp53_IRES_luciferase, PBCAG_PDGFRA-D842V_IRES_eGFP, PBCAG_H3K27M_eGFP
DMGO112-DMGO134	Extended Data Figure 4a	v12, v13, v14, v20, v21, v22, v25	H9	DMGO	6 weeks	4 weeks	23	Electroporated at day 21, Imaging, Brightfield	pCAGPbase, PBCAG_DNp53_IRES_luciferase, PBCAG_PDGFRA-D842V_IRES_eGFP, PBCAG_H3K27M_eGFP
DMGO135-DMGO157	Extended Data Figure 4a	v12, v13, v14, v20, v21, v22, v25	H9	DMGO	6 weeks	4 weeks	23	Electroporated at day 28, Imaging, Brightfield	pCAGPbase, PBCAG_DNp53_IRES_luciferase, PBCAG_PDGFRA-D842V_IRES_eGFP, PBCAG_H3K27M_eGFP
DMGO158	Extended Data Figure 4b	v14	H9	DMGO	6 weeks	4 weeks	1	Imaging, Brightfield	pCAGPbase, PBCAG_DNp53_IRES_luciferase, PBCAG_PDGFRA-D842V_IRES_eGFP, PBCAG_H3K27M_eGFP
BrO211	Extended Data Figure 4b	v14	H9	BrO	6 weeks	4 weeks	1	Imaging, Brightfield	pCAGPbase, PB_Venus
DMGO159-DMGO162	Extended Data Figure 4c	v39	H9	DMGO	6, 8, 10 weeks	4, 6, 8 weeks	4	Imaging, Brightfield	pCAGPbase, PBCAG_DNp53_IRES_luciferase, PBCAG_PDGFRA-D842V_IRES_eGFP, PBCAG_H3K27M_eGFP
DMGO163-DMGO172	Extended Data Figure 4d	v55	H9	DMGO	7 weeks	5 weeks	10	Imaging, GFP, CD31	pCAGPbase, PBCAG_DNp53_IRES_luciferase, PBCAG_PDGFRA-D842V_IRES_eGFP, PBCAG_H3K27M_eGFP
DMGO173	Extended Data Figure 5b	v83	H9	DMGO	10 weeks	8 weeks	1	Imaging, Brightfield	pCAGPbase, PBCAG_DNp53_IRES_luciferase, PBCAG_PDGFRA-D842V_IRES_eGFP, PBCAG_H3K27M_eGFP
DMGO174	Extended Data Figure 5c	v39	H9	DMGO	10 weeks	8 weeks	1	Imaging, Brightfield	pCAGPbase, PBCAG_DNp53_IRES_luciferase, PBCAG_PDGFRA-D842V_IRES_eGFP, PBCAG_H3K27M_eGFP
DMGO175	Figure 3a	v83	H9	DMGO	8 weeks	6 weeks	1	Imaging, CD3, cCasp3	pCAGPbase, PBCAG_DNp53_IRES_luciferase, PBCAG_PDGFRA-D842V_IRES_eGFP, PBCAG_H3K27M_eGFP
DMGO176	Figure 3b, d-j, Extended Data Figure 8b-d, Extended Data Figure 9a-j	v30	H9	DMGO	19 weeks	17 weeks	1	GD2 CAR-T cell treatment (treated for 14 days)	pCAGPbase, PBCAG_DNp53_IRES_luciferase, PBCAG_PDGFRA-D842V_IRES_eGFP, PBCAG_H3K27M_eGFP
DMGO177	Figure 3b, d-j, Extended Data Figure 8b-d, Extended Data Figure 9a-j	v29	iPSC	DMGO	20 weeks	18 weeks	1	GD2 CAR-T cell treatment (treated for 14 days)	pCAGPbase, PBCAG_DNp53_IRES_luciferase, PBCAG_PDGFRA-D842V_IRES_eGFP, Ssi-Cre
DMGO178, DMGO179	Figure 3b, d-j, Extended Data Figure 8b-d, Extended Data Figure 9a-j	v30	iPSC	DMGO	19 weeks	17 weeks	2	GD2 CAR-T cell treatment (treated for 14 days)	pCAGPbase, PBCAG_DNp53_IRES_luciferase, PBCAG_PDGFRA-D842V_IRES_eGFP, Ssi-Cre
DMGO180	Figure 3b-j, Extended Data Figure 8b-d, Extended Data Figure 9a-j	v30	iPSC	DMGO	19 weeks	17 weeks	1	GD2 CAR-T cell treatment (treated for 35 days)	pCAGPbase, PBCAG_DNp53_IRES_luciferase, PBCAG_PDGFRA-D842V_IRES_eGFP, Ssi-Cre
DMGO181	Figure 3b, d-j, Extended Data Figure 8b-d, Extended Data Figure 9a-j	v29	iPSC	DMGO	20 weeks	18 weeks	1	Mock T-cell treatment (treated for 14 days)	pCAGPbase, PBCAG_DNp53_IRES_luciferase, PBCAG_PDGFRA-D842V_IRES_eGFP, Ssi-Cre
DMGO182	Figure 3b, d-j, Extended Data Figure 8b-d, Extended Data Figure 9a-j	v30	iPSC	DMGO	19 weeks	17 weeks	1	Mock T-cell treatment (treated for 14 days)	pCAGPbase, PBCAG_DNp53_IRES_luciferase, PBCAG_PDGFRA-D842V_IRES_eGFP, Ssi-Cre
DMGO183	Figure 3b, d-j, Extended Data Figure 8b-d, Extended Data Figure 9a-j	v29	iPSC	DMGO	20 weeks	18 weeks	1	No T-cell treatment	pCAGPbase, PBCAG_DNp53_IRES_luciferase, PBCAG_PDGFRA-D842V_IRES_eGFP, Ssi-Cre
DMGO184, DMGO185	Figure 3k, l, Extended Data Figure 10a-i	v67	H9	DMGO	22 weeks	20 weeks	2	NCAM- GD2 CAR-T cell treatment (treated for 14 days)	pCAGPbase, PBCAG_DNp53_IRES_luciferase, PBCAG_PDGFRA-D842V_IRES_eGFP, PBCAG_H3K27M_eGFP
DMGO186, DMGO187	Figure 3k, l, Extended Data Figure 10a-i	v67	H9	DMGO	22 weeks	20 weeks	2	NCAM+ GD2 CAR-T cell treatment (treated for 14 days)	pCAGPbase, PBCAG_DNp53_IRES_luciferase, PBCAG_PDGFRA-D842V_IRES_eGFP, PBCAG_H3K27M_eGFP
DMGO188	Figure 3k, l, Extended Data Figure 10a-i	v67	H9	DMGO	22 weeks	20 weeks	1	mock T-cell treatment (treated for 14 days)	pCAGPbase, PBCAG_DNp53_IRES_luciferase, PBCAG_PDGFRA-D842V_IRES_eGFP, PBCAG_H3K27M_eGFP
BrO212-BrO219	Extended Data Figure 8a	v86	H9	BrO	16 weeks		8	GD2 CAR T cell treatment (treated for 14 days)
DMGO189	Extended Data Figure 8e	v67	H9	DMGO	10 weeks	8 weeks	1	FACS-GD2+	pCAGPbase, PBCAG_DNp53_IRES_luciferase, PBCAG_PDGFRA-D842V_IRES_eGFP, PBCAG_H3K27M_eGFP
BrO220	Figure 4a, b	v87	H9	BrO	7 weeks		1	Imaging, IBA1, P2RY12
BrO237	Figure 4c-f, Extended Data Figure 11e, f	v83, v85, v86, v88	H9	BrO	11, 12, 13 weeks		18	Microglia
DMGO190-DMGO212	Figure 4e-g, Extended Data Figure 11e, f, k	v83, v85, v86, v88	H9	DMGO	11, 12, 13 weeks	9, 10, 11 weeks	23	Microglia	pCAGPbase, PBCAG_DNp53_IRES_luciferase, PBCAG_PDGFRA-D842V_IRES_eGFP, PBCAG_H3K27M_eGFP
DMGO213-DMGO218	Figure 4h-k, Extended Data Figure 11i-k	v83, v85, v86, v88	H9	DMGO	11, 12, 13 weeks	9, 10, 11 weeks	6	Microglia and GD2 CAR T cell treatment (treated for 14 days)	pCAGPbase, PBCAG_DNp53_IRES_luciferase, PBCAG_PDGFRA-D842V_IRES_eGFP, PBCAG_H3K27M_eGFP
DMGO219-DMGO226	Figure 4h-k, Extended Data Figure 11i-k	v83, v85, v86, v88	H9	DMGO	11, 12, 13 weeks	9, 10, 11 weeks	8	GD2 CAR T cell treatment (treated for 14 days)	pCAGPbase, PBCAG_DNp53_IRES_luciferase, PBCAG_PDGFRA-D842V_IRES_eGFP, PBCAG_H3K27M_eGFP
DMGO227-DMGO230	Figure 4h-k, Extended Data Figure 11i-k	v83, v85, v86, v88	H9	DMGO	11, 12, 13 weeks	9, 10, 11 weeks	4	Microglia and mock T-cell treatment (treated for 14 days)	pCAGPbase, PBCAG_DNp53_IRES_luciferase, PBCAG_PDGFRA-D842V_IRES_eGFP, PBCAG_H3K27M_eGFP
DMGO231-DMGO234	Figure 4h-k, Extended Data Figure 11i-k	v83, v85, v86, v88	H9	DMGO	11, 12, 13 weeks	9, 10, 11 weeks	4	Mock T-cell treatment (treated for 14 days)	pCAGPbase, PBCAG_DNp53_IRES_luciferase, PBCAG_PDGFRA-D842V_IRES_eGFP, PBCAG_H3K27M_eGFP
DMGO235-DMGO238	Figure 4h-k, Extended Data Figure 11i-k	v83, v85, v86, v88	H9	DMGO	11, 12, 13 weeks	9, 10, 11 weeks	4	No T-cell treatment	pCAGPbase, PBCAG_DNp53_IRES_luciferase, PBCAG_PDGFRA-D842V_IRES_eGFP, PBCAG_H3K27M_eGFP
DMGO239, DMGO240	Extended Data Figure 11b	v56	H9	BrO	10 weeks		2	Microglia, Imaging, Brightfield
DMGO241, DMGO242	Extended Data Figure 11c, d	v86	H9	BrO	16 weeks		2	Microglia, Live imaging
DMGO243	Extended Data Figure 11g, h	v87	H9	DMGO	7 weeks		1	Imaging, IBA1, SPP1, CD163	pCAGPbase, PBCAG_DNp53_IRES_luciferase, PBCAG_PDGFRA-D842V_IRES_eGFP, PBCAG_H3K27M_eGFP

### Sheet: 1b_Electroporation_efficiency
DMGO day 11
					Average:	SD:			Tumour
# electroporated DMGOs	6	14	15		11.6667	4.93288
# DMGOs with GFP+ cells	6	11	10		9	2.64575			DMGO day 11 versus DMGO day 14	0.00958889	**
# DMGOs with tumor	3	4	7		4.66667	2.08167			DMGO day 11 versus DMGO day 17	0.00330064	**
									DMGO day 11 versus DMGO day 21	0.00330064	**
Percentage GFP+ cells	1	0.785714	0.666667		0.81746	0.168919			DMGO day 11 versus DMGO day 28	0.00330064	**
Percentage tumor	0.5	0.285714	0.466667		0.41746	0.115306
									DMGO day 14 versus DMGO day 17	0.373901	ns
DMGO day 14									DMGO day 14 versus DMGO day 21	0.373901	ns
					Average:	SD:			DMGO day 14 versus DMGO day 28	0.373901	ns
# electroporated DMGOs	15	3	10		9.33333	6.02771
# DMGOs with GFP+ cells	3	3	10		5.33333	4.04145			DMGO day 11 versus cerebral day 11	0.0249307	*
# DMGOs with tumor	2	0	0		0.666667	1.1547
Percentage GFP+ cells	0.2	1	1		0.733333	0.46188			GFP+ cells
Percentage tumor	0.133333	0	0		0.0444444	0.07698
									DMGO day 11 versus DMGO day 14	0.78176	ns
DMGO day 17									DMGO day 11 versus DMGO day 17	0.00495782	**
					Average:	SD:			DMGO day 11 versus DMGO day 21	0.00245264	**
# electroporated DMGOs	8	13	9		10	2.64575			DMGO day 11 versus DMGO day 28	0.00314112	**
# DMGOs with GFP+ cells	2	2	0		1.33333	1.1547
# DMGOs with tumor	0	0	0		0	0			DMGO day 14 versus DMGO day 17	0.0962491	ns
									DMGO day 14 versus DMGO day 21	0.0728604	ns
Percentage GFP+ cells	0.25	0.153846	0		0.134615	0.126105			DMGO day 14 versus DMGO day 28	0.072343	ns
Percentage tumor	0	0	0		0	0
									DMGO day 17 versus DMGO day 21	0.551142	ns
DMGO day 21									DMGO day 17 versus DMGO day 28	0.529097	ns
					Average:	SD:
# electroporated DMGOs	15	6	2		7.66667	6.65833			DMGO day 21 versus DMGO day 28	0.899251	ns
# DMGOs with GFP+ cells	1	1	0		0.666667	0.57735
# DMGOs with tumor	0	0	0		0	0			DMGO day 11 versus cerebral day 11	0.342091	ns
Percentage GFP+ cells	0.0666667	0.166667	0		0.0777778	0.083887
Percentage tumor	0	0	0		0	0
DMGO day 28
					Average:	SD:
# electroporated DMGOs	15	5	3		7.66667	6.4291
# DMGOs with GFP+ cells	0	1	0		0.333333	0.57735
# DMGOs with tumor	0	0	0		0	0
Percentage GFP+ cells	0	0.2	0		0.0666667	0.11547
Percentage tumor	0	0	0		0	0
Cerebral day 11
					Average:	SD:
# electroporated DMGOs	5	14	16		11.6667	5.85947
# DMGOs with GFP+ cells	5	12	15		10.6667	5.1316
# DMGOs with tumor	1	2	3		2	1
Percentage GFP+ cells	1	0.857143	0.9375		0.931548	0.0716143
Percentage tumor	0.2	0.142857	0.1875		0.176786	0.0300404

### Sheet: 1c_Mutation_incorporation
DMGO162	PDGFRA+ cells	GFP+ cells			Overlap		SD
ROI1	38	47			0.808511		H3K27M	0.0304493
ROI2	39	50			0.78		p53	0.115181
ROI3	48	67			0.716418		PDGFRA	0.207973
DMGO161	PDGFRA+ cells	GFP+ cells
ROI1	47	63			0.746032
ROI2	62	72			0.861111
ROI3	36	125			0.288
DMGO161	H3K27M+ cells	p53+ cells	GFP+ cells
ROI1	62	64	68		0.911765	0.941176
ROI2	76	72	90		0.844444	0.8
ROI3	119	125	134		0.88806	0.932836
DMGO160	H3K27M+ cells	p53+ cells	GFP+ cells
ROI1	38	31	43		0.883721	0.72093
ROI2	142	101	153		0.928105	0.660131
ROI3	51	44	59		0.864407	0.745763
