## Supplementary Table S7 for "*De novo* H3.3K27M-altered Diffuse Midline Glioma in human brainstem organoids to dissect GD2 CAR T cell function"

### Sheet: 7a_List_of_antibodies
Figure	Primary Antibody			Secondary Antibody
	Name	Dilution	Catalog #	Name	Dilution	Catalog #
Figure 1c	SOX2	1:200	Invitrogen, 14-9811-82	anti-rat AF594	1:250	Invitrogen, A21209
Figure 1c	HOXB1	1:200	R&D Systems, AF6318	anti-sheep AF555	1:250	Invitrogen, A21436
Extended Data Figure 3e	TUBB3	1:2500	R&D Systems, MAP1195	anti-mouse IgG2a AF488	1:250	Invitrogen, A21131
Extended Data Figure 3e	TPH2	1:200	GeneTex, GTX101962	anti-rabbit AF647	1:250	Invitrogen, A31573
Extended Data Figure 3f	NF200	1:500	Sigma-Aldrich, N5389	anti-mouse IgG1 AF568	1:250	Invitrogen, A21124
Extended Data Figure 3f	GFAP	1:1000	Abcam, ab4674	anti-chicken AF647	1:250	Invitrogen, A21449
Extended Data Figure 3f	AQP4	1:200	Sigma-Aldrich, MABN2527	anti-mouse AF594	1:250	Invitrogen, A11032
Extended Data Figure 3f	OLIG2	1:200	Sigma-Aldrich, AB9610	anti-rabbit AF647	1:250	Invitrogen, A31573
Figure 2a	GFP	1:200	Abcam, AB6673	anti-goat AF488	1:250	Invitrogen, A11055
Figure 2b, c, Extended Data Figure 4g, Figure 4g	GFP	1:200	Abcam, AB13970	anti-chicken AF488	1:250	Invitrogen, A11039
Figure 2b, Extended Data Figure 4g	H3K27M	1:100	Invitrogen, MA5-27916	anti-rabbit AF594	1:250	Invitrogen, A21207
Figure 2b, Extended Data Figure 4g	p53	1:100	Invitrogen, 13-4100	anti-mouse AF555	1:250	Invitrogen, A31570
Figure 2c	PDGFRA	1:250	Cell Signaling, 8871	anti-rabbit AF647	1:250	Invitrogen, A32795
Extended Data Figure 4d	CD31	1:400	Abcam, ab134168	anti-rabbit AF488	1:200	ThermoFisher, A21206
Extended Data Figure 4d	GFP-booster ATTO647N	1:400	ChromoTek, GBA647N-100
Extended Data Figure 5a, b	H3K27M (H3K28M)	1:400	Abcam, AB190631	Bond Polymer Refine Detection	-	Leica, DS9800
Extended Data Figure 5a, b	H3K27me3 (H3K28Me3)	1:200	Cell Signaling, 9733S
Extended Data Figure 5a, b	GFAP	RTU	Leica, PA0026
Extended Data Figure 5a, b	NF	RTU	Leica, PA0371
Figure 4a, Extended Data Figure 11g	Iba1	1:50	Fujifilm Wako, 019-19741	anti-rabbit Cy5	1:200	Jackson ImmunoResearch, 711-175-152
Figure 4a	P2RY12	1:50	Atlas, HPA014518	anti-rabbit Cy5	1:200	Jackson ImmunoResearch, 711-175-152
Extended Data Figure 11g	CD163	1:50	Invitrogen, MA5-11458	anti-mouse AF488	1:200	Invitrogen, A21202
Extended Data Figure 11g	SPP1	1:50	R&D Systems, AF1433-SP	anti-goat AF555	1:200	Invitrogen, A32816
Figure 4g	CD3	1:100	BioLegend, 300402	anti-mouse AF555	1:250	Invitrogen, A32773
Figure 4g	Iba1	1:100	Novus Biologicals, NB100-1028SS	anti-goat AF647	1:250	Invitrogen, A21447
Figure 4g	cCasp3	1:100	Cell Signaling, 9661S	anti-rabbit AF594	1:250	Invitrogen, A21207
